# Deficiency of the RNA-binding protein Cth2 extends yeast replicative lifespan by alleviating its repressive effects on mitochondrial function

**DOI:** 10.1101/2022.02.25.480133

**Authors:** Praveen K. Patnaik, Carine Beaupere, Hanna Barlit, Antonia María Romero, Mitsuhiro Tsuchiya, Michael Muir, María Teresa Martínez-Pastor, Sergi Puig, Matt Kaeberlein, Vyacheslav M. Labunskyy

## Abstract

Iron dyshomeostasis contributes to aging, but little information is available about the molecular mechanisms. Here, we provide evidence that, in *Saccharomyces cerevisiae*, aging is associated with altered expression of genes involved in iron homeostasis. We further demonstrate that defects in the conserved mRNA-binding protein Cth2, which controls stability and translation of mRNAs encoding iron-containing proteins, increase lifespan by alleviating its repressive effects on mitochondrial function. Mutation of the conserved cysteine residue in Cth2 that inhibits its RNA-binding activity is sufficient to confer longevity, whereas Cth2 gain-of-function shortens replicative lifespan. Consistent with its function in RNA degradation, we demonstrate that Cth2 deficiency relieves Cth2-mediated post-transcriptional repression of nuclear-encoded components of the electron transport chain. Our findings uncover a major role of the RNA-binding protein Cth2 in the regulation of lifespan and suggest that modulation of iron starvation signaling can serve as a target for potential aging interventions.
