## Supplementary material for "Deficiency of the RNA-binding protein Cth2 extends yeast replicative lifespan by alleviating its repressive effects on mitochondrial function": Table S1

### Sheet: RLS
Table S1. Replicative lifespan analysis
Figure	Test strain	Test LS	Test cell number	Reference (Ref)	Ref LS	Ref cell number	% Change	p-value
Fig. 1B	aft1Δ	1.3	85	WT	21.9	85	-94.0639	<0.0001
	ccc1Δ	27.8	80	WT	25	80	11.2	0.0582
	cth1Δ	31.5	80	WT	22.7	80	38.7665	<0.0001
	cth2Δ	34.3	80	WT	22.7	80	51.1013	<0.0001
	fet3Δ	26.1	60	WT	19.6	60	33.1633	0.0056
	fit2Δ	23.4	60	WT	19.6	60	19.3878	0.0086
	fth1Δ	20.8	60	WT	19.6	60	6.12245	0.5374
	grx3Δ	18.3	60	WT	19.6	60	-6.63265	0.3036
	hmx1Δ	24.5	60	WT	19.6	60	25	0.0006
	isu1Δ	17.8	60	WT	19.6	60	-9.18367	0.1197
	mrs3Δ	18.7	60	WT	19.6	60	-4.59184	0.4529
	vma21Δ	6.4	40	WT	23.7	40	-72.9958	<0.0001
Fig. 3A	aft1Δ	0.7	45	WT	18.1	45	-96.1326	<0.0001
	AFT1-1up	13.8	45	WT	18.1	45	-23.7569	0.0017
	cth2Δ	26.2	45	WT	18.1	45	44.7514	<0.0001
	AFT1-1up cth2Δ	26.3	45	WT	18.1	45	45.3039	<0.0001
	AFT1-1up	13.8	45	cth2Δ	26.2	45	-47.3282	<0.0001
	AFT1-1up cth2Δ	26.3	45	cth2Δ	26.2	45	0.381679	0.8056
	AFT1-1up	13.8	45	AFT1-1up cth2Δ	26.3	45	-47.5285	<0.0001
Fig. 4B	cth2Δ	31.4	50	CTH2	25.7	80	22.179	0.0099
	CTH2-C190R	31.2	80	CTH2	25.7	80	21.4008	0.0041
	CTH2-S64AS65A	21.7	83	CTH2	25.7	80	-15.5642	0.0231
	CTH2-S64AS65A,C190R	26.6	80	CTH2	25.7	80	3.50195	0.6219
	CTH2-C190R	31.2	80	CTH2-S64AS65A	21.7	83	43.7788	<0.0001
	cth2Δ	31.4	50	CTH2-S64AS65A	21.7	83	44.7005	<0.0001
	CTH2-C190R	31.2	80	cth2Δ	31.4	50	-0.636943	0.7685
Fig. 4E	hap4Δ	10.6	80	WT	20.2	80	-47.5248	<0.0001
	hap4Δ cth2Δ	20.7	80	WT	20.2	80	2.47525	0.7393
	cth2Δ	29.6	80	WT	20.2	80	46.5347	<0.0001
	hap4Δ	10.6	80	cth2Δ	29.6	80	-64.1892	<0.0001
	hap4Δ cth2Δ	20.7	80	cth2Δ	29.6	80	-30.0676	<0.0001
	hap4Δ	10.6	80	hap4Δ cth2Δ	20.7	80	-48.7923	<0.0001
Fig. 4F	HAP4OE	25.7	160	WT	19.7	120	30.4569	<0.0001
	cth2Δ	30.3	120	WT	19.7	120	53.8071	<0.0001
	HAP4OE cth2Δ	30.7	120	WT	19.7	120	55.8376	<0.0001
	HAP4OE cth2Δ	30.7	120	cth2Δ	30.3	120	1.32013	0.9141
	HAP4OE	25.7	160	cth2Δ	30.3	120	-15.1815	<0.0001
	HAP4OE	25.7	160	HAP4OE cth2Δ	30.7	120	-16.2866	<0.0001
