## Supplementary material for "Deficiency of the RNA-binding protein Cth2 extends yeast replicative lifespan by alleviating its repressive effects on mitochondrial function": Table S2

### Sheet: Sheet1
Strain	Designation	Genotype	Source
PP109	BY4741	MATa his3Δ1 leu2Δ0 met15Δ0 ura3Δ0	Deletion collection
LT08	aft1Δ	MATa his3Δ1 leu2Δ0 met15Δ0 ura3Δ0 aft1Δ::KanMX4	Deletion collection
CB087	ccc1Δ	MATa his3Δ1 leu2Δ0 met15Δ0 ura3Δ0 ccc1Δ::KanMX4	Deletion collection
CB095	cth1Δ	MATa his3Δ1 leu2Δ0 met15Δ0 ura3Δ0 cth1Δ::KanMX4	Deletion collection
TL76	cth2Δ	MATa his3Δ1 leu2Δ0 met15Δ0 ura3Δ0 cth2Δ::KanMX4	Deletion collection
LT01	fet3Δ	MATa his3Δ1 leu2Δ0 met15Δ0 ura3Δ0 fet3Δ::KanMX4	Deletion collection
LT02	fit2Δ	MATa his3Δ1 leu2Δ0 met15Δ0 ura3Δ0 fit2Δ::KanMX4	Deletion collection
LT03	fth1Δ	MATa his3Δ1 leu2Δ0 met15Δ0 ura3Δ0 fth1Δ::KanMX4	Deletion collection
LT06	grx3Δ	MATa his3Δ1 leu2Δ0 met15Δ0 ura3Δ0 grx3Δ::KanMX4	Deletion collection
LT04	hmx1Δ	MATa his3Δ1 leu2Δ0 met15Δ0 ura3Δ0 hmx1Δ::KanMX4	Deletion collection
LT05	isu1Δ	MATa his3Δ1 leu2Δ0 met15Δ0 ura3Δ0 isu1Δ::KanMX4	Deletion collection
LT07	mrs3Δ	MATa his3Δ1 leu2Δ0 met15Δ0 ura3Δ0 mrs3Δ::KanMX4	Deletion collection
CB086	vma21Δ	MATa his3Δ1 leu2Δ0 met15Δ0 ura3Δ0 vma21Δ::KanMX4	Deletion collection
CB092	UCC8773	MATa his3Δ1 leu2Δ0 ura3Δ0 lys2Δ0 hoΔ::PSCW11-cre-EBD78-NatMX loxP-CDC20-Intron-loxP-HphMX loxP-UBC9-loxp-LEU2	Henderson et al., 2014
CB094	UCC8773 cth2Δ	MATa his3Δ1 leu2Δ0 ura3Δ0 lys2Δ0 hoΔ::PSCW11-cre-EBD78-NatMX loxP-CDC20-Intron-loxP-HphMX loxP-UBC9-loxp-LEU2 cth2Δ::KanMX4	This study
PP112	AFT1-1up	MATa his3Δ1 leu2Δ0 met15Δ0 ura3Δ0 aft1Δ::AFT1-1UP-loxp	This study
PP115	AFT1-1up cth2Δ	MATa his3Δ1 leu2Δ0 met15Δ0 ura3Δ0 aft1Δ::AFT1-1UP-loxp cth2Δ::LEU2	This study
PP18	CTH2	MATa his3Δ1 leu2Δ0 met15Δ0 ura3Δ0 cth2Δ::CTH2-loxp	This study
PP25	CTH2-S64AS65A	MATa his3Δ1 leu2Δ0 met15Δ0 ura3Δ0 cth2Δ::CTH2-S64AS65A-loxp	This study
PP22	CTH2-C190R	MATa his3Δ1 leu2Δ0 met15Δ0 ura3Δ0 cth2Δ::CTH2-C190R-loxp	This study
PP20	CTH2-S64AS65A,C190R	MATa his3Δ1 leu2Δ0 met15Δ0 ura3Δ0 cth2Δ::CTH2-S64AS65A,C190R-loxp	This study
PP01	hap4Δ	MATa his3Δ1 leu2Δ0 met15Δ0 ura3Δ0 hap4Δ::KanMX4	Deletion collection
PP03	hap4Δcth2Δ	MATa his3Δ1 leu2Δ0 met15Δ0 ura3Δ0 hap4Δ::KanMX4 cth2Δ::NatMX	This study
PP274	HAP4OE	MATa his3Δ1 leu2Δ0 met15Δ0 ura3Δ0 hap4Δ::ADH1pr-HAP4-URA3	This study
PP228	HAP4OEcth2Δ	MATa his3Δ1 leu2Δ0 met15Δ0 ura3Δ0 hap4Δ::ADH1pr-HAP4-URA3 cth2Δ::KanMX4	This study
