## Supplementary material for "Deficiency of the RNA-binding protein Cth2 extends yeast replicative lifespan by alleviating its repressive effects on mitochondrial function": Table S3

### Sheet: Sheet1
Primer	Sequence	Purpose
oPP017_Cth2_ORF_F	TTGCGGCCGCATGTGGGCTCAATTATCATATAC	cloning into pDZ415
oPP018_Cth2_ORF_R	GCGTCGACTCACCAGGTCATTCTCTGC
oPP019_Cth2_GI_F	GCAAACTCAATACGTAAAAAATAACGCAATATGTGGGCTCAATTATCATATAC	integration of CTH2-loxp-KanMX4-loxp
oPP020_Cth2_GI_R	AATAATTGAGTTTAGTTGAGACGCCGGTCTTCGCCAGGCCAGGAATTGTTGCATAGGCCACTAGTGGATCTG
oPP049_Aft1_NotI_F	TTGCGGCCGCATGGAAGGCTTCAATCCG	cloning into pDZ415
oPP050_Aft1_SalI_R	GCGTCGACCTAATCTTCTGGCTTCACATAC
oPP051_Aft1_GI_F	CAAAAAAATAACAGAAAAATCTACGACAATGGAAGGCTTCAATCCG	integration of AFT1-loxp-KanMX4-loxp
oPP052_Aft1_GI_R	GTAATGAAAATGGACGAGAGATACGTCTAAGTTTGATTTCATCTATATGGCATAGGCCACTAGTGGATCTG
oPP085_ACT1_qRT_F	TCGTTCCAATTTACGCTGGTT	qRT-PCR primers
oPP086_ACT1_qRT_R	CGGCCAAATCGATTCTCAA
oPP095_CTH2_qRT_F	GCAGTTTCATTCTCTCCAC
oPP096_CTH2_qRT_R	TAGGTGCCGTGCTATTCAGG
oPP228_ACO1_qRT_F	GACCATTTTCACTGTTACTCC
oPP229_ACO1_qRT_R	GATATCTCTACGATCCCATTG
oPP234_SDH2_qRT_F	CATGTAGAGAAGGTATCTGC
oPP235_SDH2_qRT_R	ATCAGGTACCAAATCTTTGAC
oPP236_SDH4_qRT_F	TACCGCTAAGAAGAGCTTAA
oPP237_SDH4_qRT_R	TCCATATACCAGTGGTATGAG
oPP291_SDH1_qRT_F	AGAGGTGTTGGTAAGAAAAAG
oPP292_SDH1_qRT_R	GGGAATACCACCCATGTTAT
oPP272_ADH1pr_NotI_F	ATTTGCGGCCGCATCCTTTTGTTGTTTCCGGGT	cloning ADH promoter into pRS306
oPP273_ADH1pr_XhoI_R	CCGCTCGAGAGTTGATTGTATGCTTGGTAT
oPP274_Hap4pr_Ura3pr_F	CCTACATTTTCTAGTACAAAAAAAAAACAAAAAAAGAATCTTCAATTCATCATTTTTTTT	integration of ADHpr-HAP4
oPP275_Hap4orf_ADHpr_R	GACTAGCGGAGGCCTGTAGTAGAAAAGTCTTTGCGGTCATAGTTGATTGTATGCTTGGTA
