## Supplementary material for "Deficiency of the RNA-binding protein Cth2 extends yeast replicative lifespan by alleviating its repressive effects on mitochondrial function": Dataset S1

### Sheet: Sheet1
Sample name	Library type	Replicate	Total number of reads	Uniquely mapped reads	Uniquely mapped reads %
WT_YNG_RNA_rep1	RNA	1	4938086	4414190	89.3907
WT_YNG_RIBO_rep1	RIBO	1	5451857	4337536	79.5607
WT_OLD_RNA_rep1	RNA	1	5529969	4817769	87.1211
WT_OLD_RIBO_rep1	RIBO	1	6164653	4656417	75.5341
WT_YNG_RNA_rep2	RNA	2	6929718	6147228	88.7082
WT_YNG_RIBO_rep2	RIBO	2	5454747	4318516	79.1699
WT_OLD_RNA_rep2	RNA	2	4241594	3736775	88.0984
WT_OLD_RIBO_rep2	RIBO	2	5497295	4137167	75.2582
cth2_YNG_RNA_rep1	RIBO	1	5141483	4544090	88.3809
cth2_YNG_RIBO_rep1	RNA	1	4511045	3559160	78.8988
cth2_OLD_RNA_rep1	RIBO	1	3507449	3008642	85.7786
cth2_OLD_RIBO_rep1	RNA	1	2481361	1739346	70.0965
cth2_YNG_RNA_rep2	RNA	2	4691747	4169390	88.8665
cth2_YNG_RIBO_rep2	RIBO	2	8443926	6666382	78.9488
cth2_OLD_RIBO_rep2	RNA	2	3855253	2866330	74.3487
